# The evolutionary history of hepaciviruses

**DOI:** 10.1101/2023.06.30.547218

**Authors:** YQ Li, M Ghafari, AJ Holbrook, I Boonen, N Amor, S Catalano, JP Webster, YY Li, HT Li, V Vergote, P Maes, YL Chong, A Laudisoit, P Baelo, S Ngoy, SG Mbalitini, GC Gembu, P Musaba Akawa, J Goüy de Bellocq, H Leirs, E Verheyen, OG Pybus, A Katzourakis, AN Alagaili, S Gryseels, YC Li, MA Suchard, M Bletsa, P Lemey

## Abstract

In the search for natural reservoirs of hepatitis C virus (HCV), a broad diversity of non-human viruses within the *Hepacivirus* genus has been uncovered. However, the evolutionary dynamics that shaped the diversity and timescale of hepaciviruses evolution remain elusive. To gain further insights into the origins and evolution of this genus, we screened a large dataset of wild mammal samples (*n =* 1,672) from Africa and Asia, and generated 34 full-length hepacivirus genomes. Phylogenetic analysis of these data together with publicly available genomes emphasizes the importance of rodents as hepacivirus hosts and we identify 13 rodent species and 3 rodent genera (in Cricetidae and Muridae families) as novel hosts of hepaciviruses. Through co-phylogenetic analyses, we demonstrate that hepacivirus diversity has been affected by cross-species transmission events against the backdrop of detectable signal of virus-host co-divergence in the deep evolutionary history. Using a Bayesian phylogenetic multidimensional scaling approach, we explore the extent to which host relatedness and geographic distances have structured present-day hepacivirus diversity. Our results provide evidence for a substantial structuring of mammalian hepacivirus diversity by host as well as geography, with a somewhat more irregular diffusion process in geographic space. Finally, using a mechanistic model that accounts for substitution saturation, we provide the first formal estimates of the timescale of hepacivirus evolution and estimate the origin of the genus to be about 22 million years ago. Our results offer a comprehensive overview of the micro- and macroevolutionary processes that have shaped hepacivirus diversity and enhance our understanding of the long-term evolution of the *Hepacivirus* genus.

**Significance:** Since the discovery of Hepatitis C virus, the search for animal virus homologues has gained significant traction, opening up new opportunities to study their origins and long-term evolutionary dynamics. Capitalizing on a large-scale screening of wild mammals, and genomic sequencing, we expand the novel rodent host range of hepaciviruses and document further virus diversity. We infer a significant influence of frequent cross-species transmission as well as some signal for virus-host co-divergence, and find comparative host and geographic structure. We also provide the first formal estimates of the timescale of hepaciviruses indicating an origin of about 22 million years ago. Our study offers new insights in hepacivirus evolutionary dynamics with broadly applicable methods that can support future research in virus evolution.
