## Supplementary Table 1 for "The evolutionary history of hepaciviruses"

### Sheet: Sheet1
Order	Family	genus	species	common name	No. of samples	No. of positives	sampling location	positive proportions %
Artiodactyla	Camelidae	Camelus	Camelus sp.	Camel	65		Saudi Arabia
	Subtotal		1 species
Carnivora	Nandiniidae	Nandinia	Nandinia binotata	African palm civet	1		DRC
	Subtotal		1 species
Chiroptera	Pteropodidae	Casinycteris	Casinycteris sp.	Short-palated bat	3		DRC
		Eidolon	Eidolon sp.	palm bat	1		DRC
		Epomops	Epomops sp.	epauletted fruit bat	8		DRC
		Megaloglossus	Megaloglossus sp.		12		DRC
		Myonycteris	Myonycteris angolensis	Angolan fruit bat	2		DRC
			Myonycteris sp.	collared bat	5		DRC
			Myonycteris torquata	Little collared fruit bat	1		DRC
	Vespertilionidae	Kerivoula	Kerivoula sp.	woolly bat	1		DRC
		Pipistrellus	Pipistrellus sp.		3		DRC
	Subtotal		>= 8 speceis
Eulipotyphla	Erinaceidae	Paraechinus	Paraechinus aethiopicus	Desert hedgehog	62		Saudi Arabia
	Soricidae	Anourosorex	Anourosorex squamipes	Chinese mole shrew	1		China
		Crocidura	Crocidura attenuata	Asian gray shrew	12		China
			Crocidura fuliginosa	Southeast Asian shrew	10		China
			Crocidura goliath	goliath shrew	1		DRC
			Crocidura littoralis	Butiaba naked-tailed shrew	1		DRC
			Crocidura ludia	Ludia's shrew	3		DRC
			Crocidura olivieri	African giant shrew	13		DRC
			Crocidura shantungensis	Asian lesser white-toothed shrew	1		China
			Crocidura sp.		40		DRC/Senegal
			Crocidura tanakae	Taiwanese gray shrew	10		China
		Scutisorex	Scutisorex sp.		5		DRC
		Suncus	Suncus murinus	Asian house shrew	7		China
		Sylvisorex	Sylvisorex ollula	Greater forest shrew	1		DRC
			Sylvisorex sp.	forest shrews	1		DRC
	Talpidae	Uropsilus	Uropsilus soricipes	Chinese shrew mole	1		China
	Subtotal		>= 14 species
Primates	Galagidae	Galagoides	Galagoides sp.	Western dwarf galago	5		DRC
	Subtotal		1 species
Rodentia	Cricetidae	Clethrionomys	Clethrionomys glareolus	Bank vole	1	1	Czech Republic	positive sample provided by collaborators
		Eothenomys	Eothenomys eleusis		9	5	China	55.5556
			Eothenomys melanogaster	Père David's vole	18	4	China	22.2222
			Eothenomys miletus	Yunnan red-backed vole	5	2	China	40
		Microtus	Microtus fortis	Reed vole	1		China
		Tscherskia	Tscherskia triton	Greater long-tailed hamster	1		China
	Dipodidae	Jaculus	Jaculus jaculus	Lesser Egyptian jerboa	107		Saudi Arabia
	Muridae	Acomys	Acomys sp.	Spiny mouse	19	5	Saudi Arabia	26.3158
		Apodemus	Apodemus agrarius	Striped field mouse	29		China
			Apodemus chevrieri	Chevrier's field mouse	25		China
			Apodemus draco	South China field mouse	6		China
			Apodemus peninsulae	Korean field mouse	1		China
		Arvicanthis	Arvicanthis niloticus	African grass rat	89		Senegal
		Dipodillus	Dipodillus dasyurus	Wagner's gerbil	17	4	Saudi Arabia	23.5294
		Gerbillus	Gerbillus cheesmani	Cheesman's gerbil	6		Saudi Arabia
			Gerbillus nanus	Balochistan gerbil	3		Saudi Arabia
		Grammomys	Grammomys sp.	Thicket rat	1		DRC
		Hybomys	Hybomys lunaris	Moon striped mouse	1		DRC
			Hybomys sp.	Striped mouse	8		DRC
		Hylomyscus	Hylomyscus sp.	Wood mouse	14	2	DRC	14.2857
		Lemniscomys	Lemniscomys sp.	striped grass mouse	1		DRC
		Lophuromys	Lophuromys sp.	brush-furred mouse	79	7	Guinea/DRC/Tanzania	8.86076
		Malacomys	Malacomys sp.	swamp rat	1		DRC
		Mastomys	Mastomys huberti	Hubert's multimammate mouse	66		Senegal
		Meriones	Meriones libycus	Libyan jird	120	15	Saudi Arabia	12.5
			Meriones rex	King jird	39	3	Saudi Arabia	7.69231
		Micromys	Micromys minutus	Eurasian harvest mouse	7	1	China	14.2857
		Mus	Mus pahari	Gairdner's shrewmouse	66		China
		Nannomys	Nannomys sp.	African pygmy mice	18		DRC
		Niviventer	Niviventer andersoni	Anderson's white-bellied rat	1		China
			Niviventer confucianus	Chinese white-bellied rat	114	1	China	0.877193
			Niviventer coninga	Coxing's white-bellied rat	3		China
			Niviventer cremoriventer	Dark-tailed tree rat	10		China
			Niviventer excelsior	Large white-bellied rat	4		China
			Niviventer fulvescens	Chestnut white-bellied rat	205		China
			Niviventer huang		31		China
			Niviventer lotipes		96		China
			Niviventer sp.		3		China
		Oenomys	Oenomys sp.	rufous-nosed rats	2		DRC
		Praomys	Praomys sp.		34	1	DRC/Tanzania	2.94118
		Rattus	Rattus andamanensis	Sikkim rat	2	1	China	50
			Rattus nitidus	Himalayan field rat	17		China
			Rattus norvegicus	Brown rat	16		China
			Rattus rattus	Black rat	67	1	DRC/Malaysia/Saudi Arabia	1.49254
			Rattus sp.	rat	1		DRC
		Stochomys	Stochomys longicaudatus	Target rat	2		DRC
			Stochomys sp.		7		DRC
		Sundamys	Sundamys muelleri	Müller's giant Sunda rat	5		Malaysia
	Sciuridae	Dremomys	Dremomys pernyi	Perny's long-nosed squirrel	1		China
		Funisciurus	Funisciurus anerythrus	Thomas's rope squirrel	1		DRC
			Funisciurus bayonii	Lunda rope squirrel	6		DRC
			Funisciurus congicus	DRC rope squirrel	1		DRC
			Funisciurus sp.	rope squirrels	7		DRC
		Heliosciurus	Heliosciurus sp.	Sun squirrel	2		DRC
	Subtotal		>= 50 species
	Total		>= 75 species		1672	53
					713	14	China positive %	1.96353
					380	28	Saudi Arabia positive %	7.36842
					214	4	DRC positive %	1.86916
					70	3	Guinea positive %	4.28571
					156	0	Senegal positive %	0
					3	3	Tanzania positive %	positive samples provided by collaborators
					64	0	Malaysia positive %	0
					1	1	Czech Republic positive %	positive sample provided by collaborators
