## Supplementary Table 5 for "The evolutionary history of hepaciviruses"

### Sheet: Sheet1
Host_species	Host_type	Host_family	Host_subfamily	hepaci location	mitochondrial gene Cytb
Acomys dimidiatus	Rodent	Muridae	Deomyinae	Saudi Arabia
Acomys wilsoni	Rodent	Muridae	Deomyinae	Tanzania
Allactaga sibirica	Rodent	Dipodidae	Allactaginae	China
Apodemus agrarius	Rodent	Muridae	-	China
Bandicota indica	Rodent	Muridae	Murinae	Thailand
Bassariscus astutus	Ringtail	Procyonidae	-	Mexico
Bos taurus	Cattle	Bovidae	Bovinae	China, Ghana, Germany, Brizal
Bradypus variegatus	Sloth	Bradypodidae	-	Costa Rica
Canis lupus	Dog	Canidae	Caninae	USA
Clethrionomys glareolus *	Rodent	Cricetidae	Arvicolinae	Netherland, Ukraine, CZ Republic
Colobus guereza	Primate	Cercopithecidae	Colobinae	Uganda
Dipodillus dasyurus **	Rodent	Muridae	-	Saudi Arabia
Dipus sagitta	Rodent	Dipodidae	Dipodinae	China
Eothenomys eleusis	Rodent	Cricetidae	Arvicolinae	China	HM165378
Eothenomys melanogaster	Rodent	Cricetidae	Arvicolinae	China
Eothenomys miletus	Rodent	Cricetidae	Arvicolinae	China
Equus africanus	Donkey	Equidae	Equinae	Bulgaria, France
Equus caballus	Horse	Equidae	Equinae	Mongolia, China, USA, Germany, Hungary, South Korea, Japan
Galago senegalensis	Primate	Galagidae	-	Senegal
Glauconycteris atra	Bat	Vespertilionidae	-	Tanzania	MN617002
Graphiurus kelleni	Rodent	Gliridae	-	DRC
Hipposideros vittatus	Bat	Hipposideridae	-	Kenya
Homo sapiens	Human	Hominidae	Homininae	NA
Leopoldamys neilli	Rodent	Muridae	-	Thailand
Lophuromys dudui	Rodent	Muridae	Deomyinae	DRC	MN616976
Lophuromys laticeps	Rodent	Muridae	Deomyinae	Tanzania	KY595882
Lophuromys machangui	Rodent	Muridae	Deomyinae	Mozambique, Tanzania	KY595851
Lophuromys sikapusi	Rodent	Muridae	Deomyinae	Guinea
Lophuromys stanleyi	Rodent	Muridae	Deomyinae	Tanzania	KY595877
Mastomys natalensis	Rodent	Muridae	Murinae	Tanzania
Meriones meridianus	Rodent	Muridae	Gerbillinae	China
Meriones unguiculatus	Rodent	Muridae	Gerbillinae	China
Micromys minutus	Rodent	Muridae	Murinae	China
Mus caroli	Rodent	Muridae	Murinae	Laos, Thailand
Mus cervicolor	Rodent	Muridae	Murinae	Thailand
Mus cookii	Rodent	Muridae	Murinae	Thailand
Neodon clarkei ***	Rodent	Cricetidae	Arvicolinae	China
Niviventer confucianus	Rodent	Muridae	Murinae	China
Niviventer fulvescens	Rodent	Muridae	Murinae	China
Niviventer niviventer	Rodent	Muridae	Murinae	China
Oligoryzomys nigripes	Rodent	Cricetidae	Sigmodontinae	Brazil
Otomops martiensseni	Bat	Molossidae	-	Kenya
Peromyscus maniculatus	Rodent	Cricetidae	Neotominae	USA
Peropteryx macrotis	bat	Emballonuridae	-	Mexico
Phascolarctos cinereus	Marsupial	Phascolarctidae	-	Australia
Praomys jacksoni	Rodent	Muridae	Murinae	Tanzania
Proechimys semispinosus	Rodent	Echimyidae	Echimyinae	Panama	NC_039103
Propithecus diadema	Primate	Indriidae	-	Madagascar
Rattus andamanensis	Rodent	Muridae	Murinae	China
Rattus exulans	Rodent	Muridae	Murinae	Cambodia, Laos, Thailand
Rattus norvegicus	Rodent	Muridae	Murinae	USA
Rhabdomys pumilio	Rodent	Muridae	Murinae	South Africa
Rhinolophus sinicus	bat	Rhinolophidae	-	China
Rhizomys pruinosus	Rodent	Spalacidae	Rhizomyinae	Vietnam
Spermophilus dauricus	Rodent	Sciuridae	Xerinae	China
Stenocephalemys albipes	Rodent	Muridae	Murinae	Ethiopia
Suncus murinus	Shrew	Soricidae	-	Cambodia, China
Trichosurus vulpecula	Marsupial	Phalangeridae	-	Australia
* Clethrionomys glareolus = Myodes glareolus
** Dipodillus dasyurus = Gerbillus dasyurus (updated name as recorded in VertLife.org)
*** Neodon clarkei = Microtus clarkei (updated name as recorded in VertLife.org)
