## Supplementary Table 6 for "The evolutionary history of hepaciviruses"

### Sheet: Sheet1
Host_species	Host_type	Host_family	hepaci location	tree.merge subset
Grallina cyanoleuca	Bird	Monarchidae	Australia	bird
Pelecanus conspicillatus	Bird	Pelecanidae	Australia	bird
Anas platyrhynchos domesticus	Bird	Anatidae	China	bird & backbone
Haliaeetus leucocephalus	Bird	Accipitridae	USA	bird
Squalus brevirostris	Cartilaginous fish	Squalidae	China	fish
Mustelus manazo	Cartilaginous fish	Triakidae	China	fish
Urolophus aurantiacus	Cartilaginous fish	Urolophidae	China
Rhinobatos hynnicephalus	Cartilaginous fish	Rhinobatidae	China	fish
Proscyllium habereri	Fish	Proscylliidae	China	fish
Gehyra lauta	Lizard	Gekkonidae	Australia
Hemidactylus bowringii	Lizard	Gekkonidae	China	squamates
Goniurosaurus luii	Lizard	Eublepharidae	China	squamates
Teratoscincus roborowskii	Lizard	Sphaerodactylidae	China	squamates
Protopterus annectens	Lungfish	Protopteridae	Nigeria	backbone
Pelodiscus sinensis	Turtle	Trionychidae	China	backbone
Mauremys megalocephala	Turtle	Geoemydidae	China
note1: besides the 3 species above, 2 external species: Callorhinchus milii (cartilaginous fish) and Pantherophis guttatus (squamates), were used for our backbone subset calibrations in tree.merge
note2: the host species marked in red are not included in our non-mammalian hepacivirus species dataset due to a lack of available genomic data
