## Supplementary Table 8 for "The evolutionary history of hepaciviruses"

### Sheet: Sheet1
lineage	no. of genomes	recombnation phi test P-value
HCV 1a	35	1
HCV 1b	34	0.9901
HCV 3a	35	1
bovine	21	8.892e-06
equine	48	2.329e-10
rodent lineage 1	13	1.11e-16
rodent lineage 2	25	1
rodent lineage 3	50	0
